# Sex differences in behavioral and brainstem transcriptomic neuroadaptations following neonatal opioid exposure in outbred mice

**DOI:** 10.1101/2021.04.02.438265

**Authors:** Kristyn N. Borrelli, Emily J. Yao, Will W. Yen, Qiu T. Ruan, Melanie M. Chen, Julia C. Kelliher, Carly R. Langan, Julia L. Scotellaro, Richard K. Babbs, Jacob C. Beierle, Ryan W. Logan, William Evan Johnson, Elisha M. Wachman, Alberto Cruz-Martín, Camron D. Bryant

## Abstract

The opioid epidemic led to an increase in the number of Neonatal Opioid Withdrawal Syndrome (**NOWS**) cases in infants born to opioid-dependent mothers. Hallmark features of NOWS include weight loss, severe irritability, respiratory problems, and sleep fragmentation. Mouse models provide an opportunity to identify brain mechanisms that contribute to NOWS. Neonatal outbred Swiss Webster Cartworth Farms White (CFW) mice were administered morphine (15mg/kg, s.c.) twice daily for postnatal days (P) 1-14, an approximate of the third trimester of human gestation. Male and female mice underwent behavioral testing on P7 and P14 to determine the impact of opioid exposure on anxiety and pain sensitivity. Ultrasonic vocalizations (USVs) and daily body weights were also recorded. Brainstems containing pons and medulla were collected during morphine withdrawal on P14 for RNA-sequencing. Morphine induced weight loss from P2-14, which persisted during adolescence (P21) and adulthood (P50). USVs markedly increased at P7 in females, emerging earlier than males. On P7 and P14, both morphine exposed female and male mice displayed hyperalgesia on the hot plate and tail flick assays, with females having greater hyperalgesia than males. Morphine-exposed mice exhibited increased anxiety-like behavior in the open-field arena at P21. Transcriptome analysis of the brainstem (medulla plus pons), an area implicated in opioid withdrawal and NOWS, identified pathways enriched for noradrenergic signaling in females and males. We also found sex-specific pathways related to mitochondrial function and neurodevelopment in females and circadian entrainment in males. Sex-specific transcriptomic neuroadaptations implicate unique neurobiological mechanisms underlying NOWS-like behaviors.

**SIGNIFICANCE STATEMENT:** Neonatal opioid withdrawal syndrome (NOWS) is a poorly understood condition that has both a genetic and environmental component and is thought to be mechanistically distinct from opioid withdrawal in adults. The development of murine models for measuring neurobehavioral responses is critical for informing the neurobiological adaptations underlying NOWS. Using outbred mice that more closely model human genetic variation, we discovered a surprising degree of sexual dimorphism in behavioral timing and severity of NOWS-model behaviors as well as transcriptomic adaptations in brain tissue that together suggest distinct mechanisms and sex-specific therapeutics for reversing withdrawal symptoms and restoring brain function.
