## Supplementary material for "Sex differences in behavioral and brainstem transcriptomic neuroadaptations following neonatal opioid exposure in outbred mice": Differentially expressed genes, sex-combined dataset (log2FC>0.26; p<0.05)

Gene	logFC	logCPM	PValue
Dpm3	-1.329210807	1.321062997	0.047714456
C1qtnf4	-1.254746989	1.00121807	0.01930914
S100a8	-1.244244413	0.955822557	0.000735976
Ccr2	-1.047198747	-0.81244479	0.011692524
Pcsk1n	-1.006331057	4.034655963	0.04972928
S100a9	-0.986308833	1.334881926	0.017441645
Prdm6	-0.913239679	-0.510121858	0.000383443
Ifi207	-0.906515558	-0.698433058	0.041634698
Fcmr	-0.879099757	-0.74485223	0.008513549
Iqca	-0.784460461	-1.104672912	0.02182843
Pcdha9	-0.783983287	0.866243428	0.009607784
Capn11	-0.777206162	0.380523755	0.028045628
H2-Q1	-0.763293223	0.21564638	0.031695463
Serpina3c	-0.756257908	-0.482384267	0.032472816
Pde4c	-0.692134397	-0.592824161	0.047495176
Serpina1b	-0.680595239	0.235100466	0.037771111
Hoxc6	-0.651358911	0.61506702	0.002723629
Msr1	-0.649388825	-0.410652999	0.037963944
Krt25	-0.643327495	0.101129918	0.001785223
Cox7b2	-0.64245111	-0.64470074	0.038501659
Prickle3	-0.615184619	-0.629544287	0.03880896
Foxc2	-0.604701457	0.004905724	0.042846217
Hist1h4i	-0.594341255	1.088143007	0.003525541
Ripply2	-0.591034429	0.511717418	0.026926187
Msx2	-0.589006849	-0.275781165	0.026221966
Rsg1	-0.586987667	-0.97885795	0.049334962
Lrrc46	-0.544290124	-0.608463573	0.043660095
Mfap5	-0.526083812	0.922245513	0.021670072
Alox5ap	-0.517640631	0.311620868	0.028717584
Emp3	-0.495098984	0.922525715	0.029103819
Vkorc1	-0.491131612	0.412208806	0.041360031
Efna2	-0.467699793	2.507126039	0.027896177
Syne3	-0.456021547	2.298500986	0.026991741
Klf2	-0.443442273	1.984981238	0.007936486
Mblac1	-0.438828448	0.543184025	0.040701801
Arg2	-0.434524619	0.634883712	0.035289663
Zfp36	-0.418220373	1.984344303	0.007298905
Mtln	-0.394673381	3.163697959	0.036779248
Smtnl2	-0.385721172	2.679102753	0.011990587
Hist1h2bc	-0.330455205	4.084854852	0.011134468
Hist3h2a	-0.309793797	3.593016606	0.022457955
Galnt15	-0.306025143	4.022675741	0.024264204
Emcn	-0.270991952	2.990866871	0.043944318
Plpp5	0.262646163	3.722634545	0.040461476
Pax6	0.279127989	3.586681925	0.033387864
Thsd7b	0.279390381	3.511559588	0.030898172
Naa40	0.281116451	4.861757195	0.033338809
Mlxip	0.285841564	4.845699475	0.032704765
Tcea2	0.289326455	4.740966715	0.020980441
Snapc1	0.298777197	4.996351272	0.033882309
Rfc5	0.30191881	2.93870068	0.029219863
Srrm4	0.304287308	4.850090933	0.011652919
Cdk2	0.31785497	2.894280718	0.028098773
Mis18a	0.325493709	1.351182833	0.030064646
Onecut3	0.343088616	1.164041316	0.030305134
Ttc39aos1	0.344074747	3.130316096	0.014035314
Magel2	0.348601229	2.943366309	0.034847574
Rtl9	0.353542853	1.769924463	0.048642555
Sox1ot	0.357174263	2.527576598	0.008472333
Nhlh2	0.369088685	2.693562742	0.048347037
Pmfbp1	0.387787069	1.38186935	0.02809876
Ccdc15	0.388942052	1.097354129	0.023498063
Miat	0.389843212	7.681227285	0.044601556
Npr1	0.395169614	1.985197901	0.015386504
Prkcg	0.413223643	3.724715701	0.006100581
Acsm5	0.415906666	0.824715678	0.0279336
Adamts16	0.417280743	3.03577518	0.014011554
Mirg	0.41875711	4.402393078	0.033496072
Mms22l	0.423419326	1.677488645	0.009752635
Pisd-ps2	0.447355054	4.314411826	0.040531935
Wdr66	0.448218462	0.568871735	0.04020459
Selenov	0.465952674	0.321520177	0.025898503
Sntg2	0.477562166	0.266802996	0.04715722
Hpse	0.481550259	2.06021326	0.006938901
Myom3	0.484850267	-0.107077656	0.045943907
Dydc2	0.489598561	1.252379847	0.004326889
Gstm6	0.498091989	-0.217437196	0.031895594
Fat2	0.500238052	4.004214441	0.015148815
Ybx2	0.508154527	0.023118022	0.035163788
Slc6a2	0.511833348	2.324655309	0.032065302
Naip5	0.514288954	0.586276703	0.008261871
Prokr1	0.517862755	-0.66885801	0.037794766
Timp1	0.544515751	-0.108936153	0.047470359
Pisd-ps1	0.55596544	6.024948843	0.017340439
Vipr1	0.562464007	-0.309403068	0.025206857
Ccdc116	0.567661833	0.342653947	0.026847742
Col6a6	0.569929982	1.373194509	0.008455513
Arhgef33	0.578997494	1.284615048	0.030124047
Plekhg4	0.598505516	0.620370838	0.02424577
Nmb	0.605544729	0.456899107	0.007095027
Chrdl2	0.617331963	-0.739056866	0.02727671
Tmem30c	0.619854022	-0.864634443	0.038094145
Serpinb8	0.625734036	0.472281203	0.013830011
Lncppara	0.633614731	0.698795487	0.017618459
Tmod4	0.63736955	-0.368221044	0.044161492
Tbx3os1	0.643288416	0.437150999	0.016857629
Gadl1	0.652421082	-0.180733588	0.04728235
Dnase1l2	0.658825457	0.812618388	0.009309299
Fam92b	0.664263952	-0.939756396	0.042336751
Mcm6	0.670582311	3.071058378	0.017469357
Spata32	0.673304645	-0.690471015	0.015984467
Pla2g4b	0.677241991	-0.18933549	0.028229057
Wnt8b	0.680591001	-0.949242582	0.021907087
Melk	0.681517492	-0.100904121	0.000667723
Mir3060	0.682614749	-0.957989504	0.03654623
Il27ra	0.713285757	-0.380787646	0.011233425
Ccdc150	0.728777105	-0.576665971	0.023118573
Cwh43	0.739834607	-0.942169346	0.018970433
Nlrc5	0.768540952	-0.339155221	0.002376024
Myh8	0.787805315	-1.048354739	0.016843109
Tmem269	0.793532977	-0.868050111	0.037561429
Cpsf4l	0.815280769	-0.016487863	0.026756661
Igfbpl1	0.822794292	-0.428268174	0.01987534
Cbln3	0.853804381	3.085386272	0.011886865
Myo1a	0.853974666	-0.775141912	0.003914054
Lmx1a	0.933937929	1.072748478	0.01745437
Cdca5	1.00740527	-0.510912907	7.69E-05
Gabra6	1.060496983	2.819138879	0.016281319
Samd3	1.323991543	-0.768243093	5.63E-05
Tdgf1	1.329473912	1.199613503	0.032906737
Eomes	1.336954448	0.738277012	0.006775554
Cnpy1	1.837677706	1.390192757	0.012728744
Itm2a	2.735671871	2.68706532	0.000289243
