## Supplementary material for "Sex differences in behavioral and brainstem transcriptomic neuroadaptations following neonatal opioid exposure in outbred mice": Differentially expressed genes, females-only dataset (log2FC>0.26; p<0.05)

Gene	logFC	logCPM	PValue
Nup35	-1.807459739	1.815731563	2.56E-13
Olfr1372-ps1	-1.503530953	1.373750514	0.024877779
S100a9	-1.488439596	1.214106466	0.003988682
Ccdc122	-1.455658823	0.222652198	0.005963628
S100a8	-1.442344177	0.87079482	0.003247337
Serpind1	-1.323342041	2.605351747	3.09E-08
F5	-1.275862717	1.515352056	0.005242873
Esm1	-1.179538853	0.427317898	0.000422267
Tmprss11d	-1.136226331	2.505122767	0.004945469
Itih2	-1.130823059	3.627613679	0.0007996
Cdh1	-1.070968149	1.730291729	0.031696962
Upp2	-1.039284236	2.935326815	0.01001587
Slc13a4	-1.033518953	3.124178077	0.001680508
Prg4	-1.018065558	2.178879371	0.001054533
Ifit3	-1.010714235	1.799580071	0.018900655
Meioc	-0.993618241	0.677636547	0.031012773
Moxd1	-0.963705767	1.680280164	0.003922356
Hcar1	-0.939113038	0.491601441	0.035644327
Ngp	-0.931760265	0.280769282	0.027932256
Ms4a6c	-0.89111221	-0.35376781	0.018754616
Ifitm1	-0.88253857	1.308721421	0.003754139
Aldh1a2	-0.870990031	3.373295379	2.84E-05
Col3a1	-0.860798666	5.435479184	0.018688657
Iqub	-0.815621563	0.378976158	0.043339664
Hist1h3d	-0.815159191	1.162481951	0.000534569
Phf2os1	-0.807055677	0.23904007	0.017725831
Lox	-0.803819504	3.28751229	0.007935071
Ranbp3l	-0.779898397	2.864526295	0.016801037
Crabp2	-0.764541665	1.664025478	0.007164672
Lipo3	-0.76443573	3.059505497	0.037545921
Plbd1	-0.756946125	-0.522714892	0.030568838
Mycbpap	-0.754261853	0.875901097	0.011163865
Dcn	-0.751527734	5.094022694	0.000384328
Hoxc6	-0.749625959	0.73621047	0.021525001
Caps2	-0.748873318	0.337747753	0.005888
Tspan8	-0.748475203	-0.381205708	0.029470643
Slc6a13	-0.739843839	3.359995711	0.005901743
Ptgds	-0.738423847	7.781641072	0.000154779
Cfh	-0.73190536	5.727213965	0.00656073
Lyve1	-0.707007266	1.464056874	0.036092712
Fgl2	-0.703251423	2.779037427	0.007543895
Fam180a	-0.698770518	0.712616988	0.013291866
Rbp4	-0.697973633	1.763518037	0.003741898
C1s1	-0.690829115	0.796841328	0.007531906
Ccn3	-0.689660223	2.941162001	0.001906819
Itga10	-0.679603106	1.153024139	0.048455853
Fgfbp1	-0.663036285	1.32598463	0.017677654
Dpp4	-0.658215677	2.448066136	0.002768675
Slc6a12	-0.643639114	1.025869795	0.027286209
Cped1	-0.635374339	2.218539877	0.022466559
Sytl4	-0.633120846	1.127480372	0.015909092
Serping1	-0.630866022	3.341225665	0.019456106
Pttg1	-0.626304802	1.340175371	0.004183039
Tnxb	-0.615403491	0.695047258	0.027035024
Foxd1	-0.612957345	0.181732532	0.038424673
Slc6a20a	-0.611924373	3.439448304	0.014390364
Slc1a5	-0.611487663	1.291305559	0.013168538
Ccn2	-0.608495002	3.870566158	0.007068363
Fmod	-0.606530963	3.982723017	0.001644855
Fam227b	-0.600774128	3.487861728	0.008554857
Acta2	-0.600587943	3.388921939	0.003777889
H19	-0.597370665	2.309256246	0.008840522
Nupr1	-0.578172629	1.426700097	0.008949838
Emp3	-0.576388321	0.801215572	0.023395351
Cyp1b1	-0.565415665	2.916697366	0.044760314
Slc9a2	-0.562087776	1.730520917	0.021361227
Thbd	-0.543632407	3.912975535	0.013854455
Ccl28	-0.539918856	2.205075595	0.010633038
Myh11	-0.535071381	2.990753847	0.006635948
Klf5	-0.525692397	2.315904404	0.009397678
Anxa1	-0.508805107	2.217821279	0.015709495
Lepr	-0.505290655	3.296342525	0.049949902
Prelp	-0.502265529	2.859128063	0.002738726
Aebp1	-0.502144754	3.171032362	0.021517474
Tfcp2l1	-0.496634783	1.093727838	0.046762232
Gjb2	-0.488140699	3.863559877	0.008353918
Bmp6	-0.48282283	2.753126167	0.022034306
Thbs2	-0.481942181	3.903642347	0.011800652
Wnt4	-0.479491055	2.258543399	0.025270297
Scd3	-0.476184883	1.629390433	0.017581935
Tpd52l1	-0.468470553	2.509651915	0.041870857
Ahnak	-0.467095078	5.349059803	0.045681231
Hoxb7	-0.459583346	2.216096923	0.043635705
Tgfbr3	-0.453151194	4.02606952	0.039132873
Col6a1	-0.452655543	3.611201317	0.027644875
Prss23	-0.445622307	2.286150953	0.042808589
Bmp3	-0.440770261	2.687112033	0.007102627
Magef1	-0.430155416	2.188479997	0.030494572
Zfp36	-0.426253362	1.960947814	0.031912731
Scara3	-0.425224403	3.021653165	0.013118352
Ankrd37	-0.405339216	2.100402434	0.02604396
Gpc3	-0.398132511	3.575134903	0.015082178
Fzd7	-0.391455152	2.646592864	0.039503553
Suv39h2	-0.388489743	2.338326589	0.044895119
Lama2	-0.377674531	5.114436114	0.028423178
Mgp	-0.377228134	3.022064059	0.027991076
Galnt15	-0.373084726	4.042012501	0.022366314
Hs3st3b1	-0.372227407	3.318584039	0.018217241
Igf1	-0.371516309	4.871582922	0.046466337
Col4a5	-0.357989854	4.515248499	0.04423036
Hist3h2a	-0.344321358	3.644507202	0.017639613
Ehd2	-0.341218008	3.516309528	0.032974453
Bgn	-0.33622515	4.737860278	0.045577518
Ccar2	-0.329505266	5.52651207	0.04769494
Adamts1	-0.309224452	4.363844164	0.03074426
Anxa5	-0.303777382	6.541103077	0.023670765
Cyb5d2	-0.302894103	4.656173879	0.01409388
Hbs1l	-0.295506602	5.748572461	0.03715718
Il13ra1	-0.274685828	3.907600689	0.037552233
Zic2	-0.268751894	4.202237307	0.045368457
Slc27a1	0.262507375	4.672625078	0.033963507
Ncor2	0.263279736	5.758851003	0.019942776
Vwa5b2	0.264403178	5.0062661	0.044810087
Col9a3	0.268977147	5.155861362	0.040400556
Gmppa	0.271256752	3.786700006	0.046985483
Agap2	0.272287571	5.643749837	0.020237435
Etv4	0.273879125	3.813098754	0.04197007
Pdrg1	0.273933063	5.466175211	0.017426384
Scarb1	0.275766743	4.054086165	0.037034311
Tmem94	0.277029139	4.087724755	0.029696185
Bcan	0.279362521	7.549092284	0.025670141
Hdgfl2	0.282803546	4.640912646	0.020605567
Tbc1d13	0.28341552	5.617943626	0.020276943
Psd	0.284333446	4.427560734	0.026910009
Cxxc1	0.284654542	3.787534751	0.040960097
Hap1	0.285343548	7.108369892	0.032392166
Yae1d1	0.285633399	4.975561696	0.012651503
Dpysl4	0.290281598	5.108975765	0.034842872
Pin1	0.293409546	4.896747114	0.044047922
Atad3a	0.293481171	4.568451514	0.021774412
Pvalb	0.294180982	6.639049142	0.048152188
Rgl2	0.294189781	3.666249754	0.037097003
Adam15	0.299023284	4.181096501	0.043610356
Arhgef1	0.301985967	4.392680999	0.04539279
Fggy	0.305965582	3.632635331	0.041149459
Dgkq	0.306499154	4.427460558	0.037680396
Fabp7	0.308813242	7.041884105	0.007352851
Acsf2	0.309190963	4.031341437	0.048903466
Cic	0.309286167	5.849314084	0.011165659
Plec	0.309710314	5.649725883	0.013335042
Kifc2	0.310853679	6.792442976	0.015055688
Adgrb2	0.313424712	5.604473165	0.041640816
Dda1	0.315575285	4.613557435	0.0307063
Dgkz	0.316587805	5.666288491	0.01476812
Pitpnm1	0.317450543	5.986366768	0.015543178
Sema6c	0.31798408	3.137692627	0.032911273
Cirbp	0.317986175	5.351029652	0.014271928
Pcbp4	0.319140967	5.748235788	0.047962245
Rai1	0.320640936	4.279432904	0.022825803
Fkbp8	0.324174982	6.026596166	0.044712059
Cope	0.324691019	5.03142166	0.03926992
Whrn	0.324961429	3.919408477	0.028978857
Ap5z1	0.326707949	3.622077287	0.020103935
Ephb6	0.327365292	3.78263385	0.026778825
Gpsm1	0.330060695	5.195594381	0.023917268
Shank3	0.332182342	4.919692269	0.01422439
Tsc22d4	0.335167454	6.375321289	0.049798953
Ttyh3	0.33613592	6.733903789	0.015161671
Trim46	0.337297893	3.76319745	0.049716546
Pvr	0.34260545	3.338501633	0.026041353
Tmem115	0.344576985	3.693194524	0.041980702
Tmem109	0.345041472	3.793325726	0.04204067
Begain	0.347557222	4.968874238	0.00887587
Sirt3	0.34838857	5.166587723	0.030535307
Dok7	0.348917769	3.043048111	0.032837706
Scrib	0.349710527	4.226478558	0.035825168
Wdr53	0.349839137	3.129319234	0.029394688
Sox1ot	0.353443946	2.510395863	0.049070451
B3gat3	0.353713392	5.239325589	0.03386145
Lingo3	0.354785094	3.037842022	0.030184109
Sema4b	0.355537679	3.133288104	0.024290616
Cox6c	0.356039142	7.268803366	0.024731528
Rnf5	0.357524955	4.247430024	0.0375337
Sppl2b	0.35810618	4.345191925	0.01843895
Lmtk3	0.359877899	4.296648778	0.013177497
Unc45a	0.360820599	3.812585698	0.007792167
Atp13a2	0.361910811	5.845414006	0.013953388
Bcl9l	0.363279058	3.471205673	0.040739856
Ftl1	0.363400809	4.515044333	0.035559432
Pisd-ps1	0.364911628	6.043845558	0.043081807
Akr1e1	0.367081538	4.128021965	0.008974206
Agt	0.367934089	6.202334626	0.026865498
Osbpl7	0.368163827	3.533385569	0.025532585
Cotl1	0.368626498	4.314769629	0.035551081
Mpnd	0.371594883	4.86232874	0.031850708
Acyp1	0.371730604	3.546555617	0.048032539
Fmc1	0.372838782	2.731154579	0.038416664
Stx1a	0.373914662	3.489175899	0.045984743
Fam131a	0.374721146	4.186856636	0.049176667
Atp5g1	0.37497275	6.394910741	0.014678243
Mief2	0.376330637	3.444023777	0.028042381
Ptov1	0.377046513	4.934458872	0.046076415
Rnf166	0.379286085	2.712343077	0.021628992
Zfp523	0.380848967	4.068348076	0.035542441
Nckap1	0.381322256	8.884835787	0.000288346
Matk	0.381909378	4.515238289	0.016246954
Azin2	0.382953807	3.645328419	0.045754537
Atg2a	0.385069574	4.165370713	0.030581806
Mrpl55	0.386007703	2.864674413	0.024167016
Deaf1	0.386200723	5.22565493	0.027058053
Haghl	0.386425855	5.196467764	0.033741371
Atp6v0c	0.390578823	4.237688899	0.037764679
Palm	0.390775833	5.280011521	0.020742029
Plekhm2	0.393009905	5.026320939	0.016451548
Pld4	0.393597836	2.455420554	0.031340638
Epn1	0.394172048	6.191717184	0.012904186
Dnpep	0.395095355	4.186644948	0.014528169
Magel2	0.39530545	2.795694798	0.026358847
Adrm1	0.396600053	4.025831687	0.013406725
Chil1	0.399512291	3.665819949	0.025713876
Nt5c	0.401262357	3.753151727	0.035701099
Gnb2	0.402136887	6.025528857	0.045115316
Rpl41	0.402514151	6.012341586	0.03068118
C1qtnf6	0.402549087	3.259129597	0.008813842
Asb6	0.404465883	2.937425368	0.037844673
Mcrs1	0.406465455	3.328796967	0.036316357
Tmem132a	0.409531942	3.41031743	0.028471475
Tcf3	0.411094278	2.862443865	0.027296732
Polr2f	0.415826003	3.068163233	0.034270402
Mt1	0.415942345	5.972172265	0.022047545
Lrfn4	0.420708029	2.132388283	0.048482258
Leng9	0.422209046	1.782088815	0.048837704
Bax	0.422620157	2.923110808	0.0309956
Sema6b	0.423398718	4.218559652	0.013873226
Dapk3	0.423828766	2.512304893	0.026017268
Cbarp	0.426492693	5.778908422	0.020275053
Gstp1	0.426532231	6.08491232	0.007623479
Zfp335	0.430953606	2.68201107	0.010470053
Mvb12a	0.433574626	2.957208114	0.01126019
Fxyd7	0.435132101	4.582674355	0.020666783
Rplp2	0.437402457	4.925072536	0.017104242
Dtd1	0.438520284	4.923912404	0.008826292
Rpl8	0.439570954	6.365366093	0.049107692
Fes	0.44380419	1.564730679	0.034183725
Mcm6	0.445011424	3.202814396	0.026881738
Sirt6	0.446450148	2.251799206	0.030341652
Cnih2	0.447270311	3.891739019	0.01326318
Lamtor4	0.448595518	3.994306172	0.012561123
Fam69b	0.452380103	3.37347655	0.031052709
Csf2ra	0.456038399	1.935509346	0.028782567
Slc41a3	0.460218856	2.453498873	0.04648814
Hddc2	0.46044123	4.476407714	0.002199288
Rps6ka4	0.464838692	2.293340686	0.022443621
Pafah1b3	0.465547407	2.522778863	0.032209162
Slc2a4	0.466322126	3.507733954	0.006388317
Cacng8	0.467587644	1.834853211	0.036966991
Nudt22	0.469470327	1.894753825	0.034270744
Nagpa	0.469607655	1.747827836	0.027080171
Ndufa11	0.46977003	3.678932657	0.040670064
Gpaa1	0.472055991	3.297805358	0.00459055
Flywch2	0.476436088	2.399188608	0.045925807
Arhgdig	0.479001488	4.723859506	0.011299793
Ssbp4	0.483287099	2.806191798	0.040913932
Fchsd1	0.485197424	1.702958694	0.045753831
Rnf208	0.485848061	4.784894825	0.038565357
Elob	0.486975135	4.54179355	0.025177955
Thap3	0.487180613	1.570553914	0.017248267
Slc25a10	0.488288622	2.92058413	0.011464561
Ndufa2	0.489045091	4.281758867	0.028557427
Prkcg	0.494275374	3.638733468	0.002025552
Ltbr	0.494780852	2.409035571	0.030137107
Pnoc	0.49747152	2.644780364	0.020767329
Haus4	0.498596623	1.397566335	0.035718636
Ndufa13	0.499655844	5.098416385	0.034611202
Uqcr10	0.502918794	5.040273281	0.013312675
Smtn	0.510041311	1.789550532	0.023117901
Ubxn11	0.513414197	1.309793613	0.039417511
Samd11	0.517776892	1.142997303	0.024823118
Polrmt	0.517894731	2.718111556	0.032578527
Map3k11	0.520061336	3.077070596	0.004083742
Akip1	0.52147299	1.135590593	0.035504026
Pkdcc	0.529901629	1.715208156	0.019211655
Vstm2l	0.535304827	3.32479295	0.017525098
Rplp1	0.539923505	5.009644052	0.020237083
Rps28	0.553253628	4.281035617	0.033519339
Fibcd1	0.55349691	2.210954206	0.049774372
Dctpp1	0.554430851	1.451881851	0.036174568
n-R5-8s1	0.562683921	4.432096497	0.031925478
Taf1c	0.567555353	0.998896942	0.029988435
Atp6v0c-ps2	0.56851016	4.317254864	0.035936179
Hgh1	0.569054751	2.142101651	0.003786167
Bvht	0.569314567	0.909398883	0.019405231
Klhl36	0.5709221	0.694499776	0.028897825
Tmem51	0.575089759	1.936082685	0.012862992
Mif	0.579634786	3.692268834	0.035835157
Tha1	0.588525243	0.399066397	0.033549168
Plk5	0.588900772	0.803462392	0.020918436
Bola1	0.590275017	0.664303458	0.030854425
Zfand2b	0.590707325	2.363918207	0.00423135
Omp	0.592393623	0.10074253	0.046571846
Pold1	0.592530248	0.389734156	0.023450735
Psmb5	0.593119829	3.190111668	0.030288301
Sars2	0.595017532	2.251279478	0.003140602
Fbll1	0.595736925	1.78966515	0.037382669
Rpp21	0.596278432	1.977602272	0.006226472
E2f1	0.598599218	1.847549341	0.036686926
Gale	0.610057104	2.136892354	0.047705472
Ndufs7	0.612767233	3.957373443	0.009577228
Fblim1	0.617295773	1.283404355	0.008785315
Col6a2	0.633327544	4.025843019	0.015892366
Abhd1	0.652289675	0.641004091	0.011614252
Unkl	0.664798918	1.728753149	0.021714932
Uqcr11	0.66914861	4.426809277	0.018919669
Ubc	0.685905242	6.544235489	0.00038267
C8g	0.691660404	0.708821164	0.01856129
Snhg8	0.697285473	1.539906558	0.009378911
Ppp1r1c	0.704627461	1.526286039	0.00337102
Plekhh3	0.714663267	1.281607812	0.007910492
Acox2	0.716752742	0.032905382	0.046918539
Znhit2	0.728356887	1.125232697	0.013050705
Cyba	0.735237167	0.279213537	0.018979727
Zfp133-ps	0.755158279	0.973658667	0.046729673
Scnn1a	0.75796561	0.154048615	0.02431632
Rpl36	0.784565426	2.925881404	0.026452075
Trappc6a	0.787493175	0.530850953	0.026863484
Dohh	0.895814226	0.782159201	0.008162252
Gadl1	0.907249879	0.049134141	0.027638209
Tdgf1	1.845437723	0.873541614	0.008745577
H2-Bl	2.430423159	1.640252346	0.000693789
Itm2a	2.791007643	2.829850717	0.003289864
