## Supplementary material for "Sex differences in behavioral and brainstem transcriptomic neuroadaptations following neonatal opioid exposure in outbred mice": Differentially expressed genes, males-only dataset (log2FC>0.26; p<0.05)

Gene	logFC	logCPM	PValue
Rpl36	-1.983440793	4.511469519	0.020556011
C1qtnf4	-1.886432203	1.48105173	0.01178237
Pcsk1n	-1.706497587	4.51771141	0.013010811
Cox16	-1.542734976	1.387431187	0.024640723
H1fx	-1.407730805	0.853935423	0.041888047
Lyl1	-1.407420779	0.373588684	0.007597762
Atp6v0c	-1.360423689	5.308454014	0.037152348
Polr2l	-1.323886257	3.246199378	0.020781615
Elob	-1.318940721	5.444862606	0.043929945
Eva1b	-1.251344046	0.124618064	0.01559812
Abhd11os	-1.216856008	1.429022323	0.047240102
Ripply2	-1.147449741	0.676666194	6.98E-05
Bloc1s1	-1.122815943	2.193728146	0.0287542
S100a8	-1.077216839	1.040493528	0.024459404
Capn11	-0.966389167	0.108102833	0.031457313
Pcdha9	-0.960280498	1.0467349	0.007970955
Hmga1	-0.953610442	4.395430836	0.013785201
Mtln	-0.874008965	3.215221639	0.000681045
Cks2	-0.850499598	0.170472481	0.006698682
Rpl3l	-0.836765667	-0.384247631	0.032815727
Krt25	-0.800881556	0.032553117	0.015394924
Vkorc1	-0.788162728	0.532592216	0.024522533
Serf2	-0.779763481	4.731855927	0.033929275
Hist1h4i	-0.718350681	1.116395206	0.029239044
Gal	-0.699250893	2.342240829	0.042776596
Efna2	-0.680421425	2.656114978	0.043148201
Cbr3	-0.641795094	1.5717106	0.047881133
Ndufb6	-0.62706927	5.216476538	0.023149364
Selenoh	-0.594569158	2.688630408	0.047427505
Hist1h2bc	-0.55925946	4.083011179	0.00934361
Ndufc2	-0.498626422	5.906997672	0.015394995
Rpl27a	-0.489285285	5.847408348	0.032118652
Rps13	-0.466065177	6.105650294	0.041086416
H2afz	-0.435664747	5.317566295	0.045313769
Ndufc1	-0.41467901	5.457222435	0.03224668
Id2	-0.400967764	6.440052631	0.02230274
Chchd2	-0.397124258	6.064365624	0.030823119
Acyp2	-0.391770657	5.324800068	0.043496528
Cldn11	-0.364245386	10.23107682	0.032161469
Tpt1	-0.324755381	8.596575721	0.047152837
Usp22	0.321101451	8.055375388	0.049434558
Slc4a8	0.340693185	7.292679777	0.042602272
Nxf1	0.344228669	6.194000287	0.044397928
Dock9	0.345330673	7.302537701	0.032336272
Ccnl2	0.351004301	6.72481212	0.043527466
Ap2b1	0.352226588	8.301446764	0.032168363
Copa	0.352500471	7.877510632	0.032646611
Ubr2	0.355271939	6.450279483	0.033951408
Setd5	0.358301307	7.399121532	0.047819129
Srrm1	0.360833176	6.93102472	0.036453385
Akap8	0.362406229	6.50611832	0.036168288
Ncoa6	0.364333906	5.709665915	0.048625254
Plekha5	0.365694958	5.565507593	0.046568196
Ddb1	0.367589121	8.372563062	0.033505349
Kdm5b	0.3692431	6.283539755	0.035117404
Ep300	0.370579704	6.076750833	0.031266621
Adgrf5	0.370741747	6.030457405	0.047899863
Adcy1	0.371061168	7.605640972	0.047859792
Sf3b3	0.374067626	6.271341773	0.03342845
Kat6b	0.375777204	5.329884459	0.043526443
Ccdc93	0.379852959	5.454087143	0.038819358
Ryr2	0.381105007	7.202060041	0.049387996
Malat1	0.382113156	9.985192993	0.045252444
Tnrc6b	0.387214812	6.975272633	0.043254315
Focad	0.387356401	5.438151464	0.037314753
Nrp1	0.389401836	5.124605647	0.045343137
Usp48	0.39165731	6.98094074	0.020368962
Rbm33	0.39431841	6.496946183	0.047159091
Setdb1	0.397401963	6.015204969	0.038659559
Baz2a	0.398958956	6.053076704	0.03701221
Trank1	0.399548409	7.015671357	0.019268227
Unc79	0.404036685	5.472557894	0.028079567
Zmym3	0.411011982	6.495778943	0.018387771
Ntrk3	0.414134416	7.332007398	0.034313037
Chd2	0.414784786	6.037583122	0.02512245
Ddx17	0.415511107	9.214798008	0.034655673
Polr2a	0.417019409	6.69101097	0.021184516
Rbm5	0.418005398	7.297480603	0.044920021
Cacna1c	0.420081178	5.821708821	0.034157874
Snrnp200	0.420376375	6.800378755	0.014107393
Igf2r	0.42229511	5.450132572	0.034523152
Gpr26	0.42446642	6.287747302	0.026419263
B3galnt2	0.42630717	4.06430436	0.046234946
Inpp5b	0.427962552	5.205535051	0.023522537
Shisa7	0.43041055	5.008625555	0.028026126
Cntrl	0.431290544	4.454084242	0.041007772
Per3	0.431803217	5.360363377	0.027152242
Dhx33	0.432047861	4.865689715	0.038848445
Ggcx	0.432482712	3.843785543	0.045959168
Flt3	0.433634625	4.56404266	0.034970124
Wipf3	0.435419589	3.454898567	0.048421071
Hmcn1	0.435434749	4.000567165	0.046306546
Iqgap1	0.436409553	5.265560611	0.034214726
Rabl2	0.437230032	4.329801781	0.030026474
Nova2	0.43872455	5.415786329	0.035800764
Odf2	0.440427371	5.613104601	0.03778772
Naa40	0.440732101	4.886394111	0.035401059
Zbtb46	0.441024334	3.221415224	0.044418579
Stard9	0.441099434	5.532598214	0.016083852
Ercc6	0.442812319	4.882275714	0.025349363
Taz	0.44290013	5.152978129	0.023068884
Cramp1l	0.445189544	5.243910665	0.031505473
Fus	0.449477486	8.203435682	0.012171231
Atg16l2	0.451031542	3.617529954	0.048451139
Fnbp4	0.45186507	5.664531199	0.044667887
Cdk2	0.453974821	2.919628919	0.04694799
Abcc5	0.454316256	7.496838723	0.005057364
Mapk1ip1	0.456034932	4.645589282	0.022655865
Ubap1l	0.456721967	4.091258521	0.034694976
Kit	0.458521267	5.74913672	0.016461472
Usp28	0.460062512	4.667383942	0.026580139
Mapkbp1	0.460529694	5.55682258	0.04960593
Pan2	0.460644113	4.84574772	0.037369197
Prpf8	0.463023918	7.78200444	0.00697858
Pax6	0.46435326	3.627298235	0.046441011
Firre	0.473346042	6.264412528	0.005565896
Col11a1	0.473433544	4.68698185	0.032286852
Tarbp1	0.47536632	3.333336076	0.044296845
Irf9	0.477756821	3.691934629	0.033951132
Igf2bp3	0.478124979	2.438209341	0.049009277
Ryr3	0.479761232	5.219162003	0.018745178
Bard1	0.481208111	2.009968357	0.049078906
Reln	0.48128762	6.35251102	0.005287189
Adamts3	0.486974076	3.699070735	0.032481029
Ksr2	0.490844157	6.008281838	0.0129405
Cfap46	0.492046449	3.390087245	0.024288168
Dusp11	0.493413014	7.216593288	0.044107488
Mlxip	0.493630593	4.897811654	0.018652104
Phka2	0.493641434	4.383226611	0.016553243
Cep89	0.495580251	2.986628115	0.029809778
St8sia2	0.496626119	3.209311619	0.036369243
Unc13b	0.503868404	4.705185269	0.021583942
Gpatch8	0.506016578	6.837253422	0.002694721
Eml6	0.506428029	4.994966926	0.016555119
Sidt1	0.50767675	4.023208009	0.016113485
Zfhx2	0.508352442	5.176968979	0.036513408
Ddb2	0.510858236	2.766615755	0.036782844
Kmt2a	0.514664462	6.639354793	0.005869505
Pcdhga4	0.516892726	1.838756255	0.045287556
Fn1	0.517143099	6.837813696	0.005688873
Zfp57	0.517415309	3.576058747	0.043906698
Gramd2	0.518098364	2.505819663	0.041343621
Myo5b	0.519662525	3.949505845	0.038073312
Rab11fip1	0.519979982	2.244875629	0.033078118
Grin2b	0.526082489	6.423393478	0.029177445
Npr1	0.528967362	2.009276134	0.049162087
Tmem131l	0.532886114	3.330915728	0.018178321
Srrm4	0.536065234	4.890109172	0.006740987
Snhg17	0.538598336	3.4708708	0.01859767
Srrm2	0.539741334	8.895710985	0.000830591
Med12	0.540403001	5.094878286	0.010669118
Dnah9	0.542123378	1.977861069	0.038069163
Il15ra	0.544858016	2.600192789	0.035003422
Dnase1l1	0.545129533	1.184676759	0.03607095
Col4a3	0.546161172	1.771439079	0.037586132
Serac1	0.54728808	4.10919603	0.014459423
Crb2	0.547293294	2.084809297	0.043986094
Ddx11	0.550962451	1.313474101	0.035692471
Aox1	0.553233139	2.545838548	0.018771199
Fras1	0.559494884	3.803076856	0.009295123
Arhgef5	0.560525181	3.325882182	0.026093405
Rnf213	0.561261008	4.217449062	0.01346668
Slc16a2	0.56156982	4.769399115	0.00814757
Cacna1e	0.562447493	7.106822097	0.020340925
Pcdhga9	0.564113415	2.205754644	0.046512659
Iqgap2	0.569419237	2.445795864	0.04025163
Zc2hc1c	0.570106021	1.511379898	0.023341777
Nrg4	0.571613345	0.805361745	0.049567246
Dnah14	0.572715767	0.955960144	0.039521963
Pla2g4e	0.577668149	5.086013158	0.031085196
Ccdc40	0.578634261	0.659704999	0.048445916
Mamdc2	0.579445819	1.881488749	0.039703555
Zfp811	0.5795617	3.541266624	0.049247707
Igsf9b	0.579744469	7.330597961	0.003801405
Ankrd16	0.581675182	4.840711499	0.008365633
Kirrel	0.586596877	3.712109773	0.006854335
Ccdc15	0.587878537	1.09538394	0.026527038
Rtl1	0.588060865	3.872578897	0.01773798
Ccdc84	0.594536956	3.325210857	0.015334085
Adam1a	0.595469524	2.319246958	0.01925245
Naip5	0.59991906	0.604611869	0.04473932
Ttll4	0.601092299	4.919339794	0.003868233
Frem3	0.603528598	1.919487641	0.03646459
Neat1	0.603893123	6.019541541	0.0027226
Wdr66	0.606641495	0.740859823	0.039971986
Sulf1	0.612077754	4.092206479	0.021900153
Kcnj6	0.613414546	2.752054325	0.00766453
Ccdc162	0.617201422	1.513445664	0.03422601
Cdhr3	0.62005913	0.40280781	0.03367628
Adamts16	0.620591465	3.060322573	0.017270789
L3mbtl4	0.623643204	1.561908078	0.040116539
Cemip	0.626457364	3.741272042	0.005392482
Frmpd2	0.63107932	0.782488611	0.037468809
Snhg11	0.636713246	10.61478116	0.008514041
Spaca6	0.638517691	4.951057479	0.015799888
Slc2a4rg-ps	0.64535468	2.146938008	0.023839065
Abca4	0.646358763	3.318848948	0.023467532
Ccdc62	0.65055063	1.640370824	0.046807597
Slc6a2	0.650823931	2.471316818	0.03506423
Spef2	0.650996933	1.833768698	0.035434958
Fbn1	0.652501444	4.161934143	0.005466142
Gdpd3	0.652629168	0.221676507	0.023195122
Dnah12	0.655214831	0.511553062	0.024323303
Lca5l	0.656489483	1.55955643	0.024344064
Pabpn1	0.657011526	4.550383634	0.002404817
Slain1os	0.659550438	1.012584422	0.009488677
Hpse	0.66018223	2.165771763	0.032616701
Atp10d	0.661304698	3.348436504	0.009787807
Wnt2b	0.662634615	2.143252612	0.00794589
Cfap74	0.666813178	2.178162797	0.013130746
Impg2	0.667378867	1.557025403	0.032403562
Piwil2	0.672967417	1.02113014	0.011674856
Ccdc17	0.675956097	0.836293967	0.030899604
Dydc2	0.677347469	1.24162488	0.010588817
Dnah6	0.67858824	2.134042979	0.019719003
Scube2	0.680928982	0.760420373	0.032557553
Noxred1	0.681266595	0.28751598	0.01984155
Phf2os1	0.683260975	0.0671066	0.044266987
Cfap70	0.683691437	0.067523322	0.049462627
S100a3	0.687492787	0.243040398	0.040901208
Lrrc71	0.69203687	0.198430608	0.027551048
Tnc	0.695069882	3.341705766	0.003038294
Mir124a-1hg	0.698435477	6.532365884	0.000191352
Caps2	0.698845888	0.179106822	0.038876945
Dnhd1	0.701798707	2.396123467	0.010114056
Ccdc170	0.706203118	-0.490948802	0.03812287
Miat	0.707463352	7.790962535	0.000729002
Rtl9	0.708598472	1.719397218	0.007599783
Ccnb2	0.711048197	0.095660311	0.026916499
Chn1os3	0.712451303	0.001820485	0.025387637
Ccdc146	0.718086678	0.098239319	0.020802997
Slc36a2	0.719166712	0.886068093	0.009060068
Morc2b	0.722280759	1.481961511	0.013293322
Pisd-ps2	0.724792146	4.282968325	0.048278186
Rnf26	0.735778819	0.71280038	0.044349171
Ap1m2	0.741438475	0.625539206	0.014283897
Spx	0.741856015	-0.049955855	0.032573273
Il16	0.752754187	1.069950385	0.039705535
Stag3	0.753615475	1.278923363	0.009438161
Mpp4	0.758309778	-0.309704626	0.031217981
K230010J24Rik	0.759052191	-0.123106149	0.03630795
Atp8b5	0.763761887	0.249627907	0.045903184
Xaf1	0.764433835	1.625774387	0.019261031
Slc39a2	0.764934172	0.410006722	0.009360785
Srpk3	0.769891825	3.13231272	0.002696979
Ghrl	0.774309552	0.388594325	0.011084175
Mirg	0.777667155	4.471828037	0.000287353
Pnldc1	0.777820131	0.232257656	0.013285335
Itga10	0.780062978	1.366475707	0.008407729
Ece2	0.780173386	2.539487965	0.001788026
Fam227a	0.78154999	2.732822003	0.002598785
Lncppara	0.785208093	0.867303023	0.023933947
Sfi1	0.788286813	4.725032726	0.00687009
Ing4	0.79134401	-0.197099421	0.025146209
Xkr7	0.794147868	1.263870551	0.010356039
Acot12	0.805084327	-0.001487648	0.046731749
Kl	0.808082572	4.070302821	0.013463171
Cfap44	0.808501647	2.739325941	0.016639842
Dnajb13	0.815454475	-0.01018358	0.044767956
Pla2g4b	0.819852951	-0.055611893	0.036805606
Alkbh3os1	0.820452192	-0.071131181	0.033714128
Dynlt1c	0.821240108	-0.356537715	0.042426768
Meg3	0.822421743	11.83362427	5.70E-06
Cabp4	0.82266527	0.12710523	0.006546744
Myof	0.829684241	2.773514882	0.016079103
Melk	0.834734179	-0.126987578	0.008258163
Ttr	0.842376141	9.034795353	0.021207637
Col24a1	0.84736544	2.851738256	0.000423405
Aqp1	0.848587427	2.443098316	0.015140311
Mfrp	0.854752059	1.817750393	0.032936045
Lgals4	0.861120578	1.095185166	0.00902176
Draxin	0.864247048	0.598471552	0.036475237
Nlrc5	0.864517062	-0.429057524	0.02675187
Prox2os	0.867492485	-0.03119323	0.013996775
Stac3	0.868536126	0.937580498	0.00839272
Ccdc183	0.87108857	0.356350576	0.006841361
Wdr72	0.871350449	-0.07653943	0.041351912
Rad54l	0.872368605	0.812293794	0.028320614
Ankrd61	0.872559348	-0.014775244	0.013074485
Slc4a5	0.879394357	2.98983707	0.005476143
Myo5c	0.881711193	0.913343489	0.003577435
Serpinb8	0.885172994	0.559790827	0.004075397
Cyp11a1	0.887846823	0.781410022	0.022747293
Vwa3a	0.893286335	1.35787874	0.00289762
Serpina3g	0.895880315	-0.378956839	0.009301671
Mypopos	0.898645122	1.524939789	0.000367518
Plekhg4	0.910280316	0.801807854	0.010459187
Prr32	0.914744225	0.89577601	0.032922462
Car12	0.916905782	3.525494406	0.021359874
Vsig2	0.918075976	1.432482532	0.000740233
Tdrd12	0.922134435	0.057917001	0.003839977
Sec16b	0.922346136	0.020275286	0.004390075
Nmur2	0.923673861	0.830128589	0.003046139
Fat2	0.937402367	4.196209888	3.96E-05
Tnfrsf18	0.942236692	0.555733482	0.001431635
Lbp	0.950255257	2.562046333	0.001521282
Tmc4	0.954286792	0.641891923	0.000963155
Glcci1	0.955104667	0.962584915	0.012846075
Arhgef33	0.95712827	1.426493381	0.015057837
Col6a6	0.971835615	1.476940211	0.000204446
Tmem72	0.974098251	4.423355804	0.01066663
Glra4	0.978403051	0.492487095	0.016507466
Nmb	0.993859842	0.489043012	0.002553104
Clic6	1.005746382	3.326606081	0.006425005
Muc6	1.022870576	1.021080514	0.003189202
Kcnj13	1.024092324	1.200402638	0.026894689
Spag16	1.038264738	0.356498681	0.007123328
Lmx1a	1.042781348	1.288381819	0.001455199
Dnase1l2	1.061262248	0.870560737	0.003846757
Prkag2os2	1.071693981	0.058755213	0.003751178
Tgfbr3l	1.089781581	0.363199617	0.000541599
Ict1os	1.104108374	0.54134541	0.000141944
F5	1.139870124	2.517909668	0.002702629
Otx2	1.140434939	2.285541387	0.010948966
Muc3a	1.148390646	1.105269897	0.001444666
Folr1	1.188230809	2.455922682	0.000716612
Tbx3os1	1.1905644	0.46230143	0.000322523
Cbln3	1.198648184	3.282032784	0.008344645
Ccdc122	1.221536745	0.014873317	0.007147101
Igfbpl1	1.224996374	-0.212290613	0.003890692
Fendrr	1.247063195	-0.100332295	0.000212846
Cfap65	1.25606352	1.747059679	0.002140091
Cldn2	1.260109853	2.20697089	0.002876588
Gabra6	1.468102313	2.988942919	0.002684093
Srrm4os	1.470594585	0.950843942	0.000356529
Eomes	1.823161486	0.976618419	0.000767372
Itm2a	2.669969545	2.530242952	0.009737226
Cnpy1	2.81398441	1.912881065	0.005756174
