## Supplementary material for "Sex differences in behavioral and brainstem transcriptomic neuroadaptations following neonatal opioid exposure in outbred mice": Enrichment analysis (sex-combined)

# background genes	# genes	category	description	FDR value	genes	term name
214	16	GO Process	anterior/posterior pattern specification	1.70E-04	Hoxc5|Hoxc6|Pcgf2|Msx2|Hes1|Ifitm1|Tdgf1|Neurod1|Hoxb4|Foxc2|Osr1|Med12|Pax6|Foxb1|Hoxb2|Tdrd5	GO.0009952
21	5	GO Process	regulation of response to food	0.0056	Npff|Ghrl|Spx|Prkcg|Gcg	GO.0032095
1811	48	GO Process	positive regulation of gene expression	0.0088	Ybx2|Id2|Irf4|Edn1|Drd1a|Spry2|Hes1|Cdk2|Optn|Lmx1a|Wnt16|Kat8|Acta1|Eomes|Tdgf1|Hdac3|Kdm5b|Rbm3|Neurod1|Ablim3|Wnt8b|Lyl1|Hoxb4|Mustn1|Onecut3|Foxc2|Osr1|Zfp36|Nhlh2|Klf2|Mlxip|Casr|Rrp1b|Sec16b|Med12|Spx|Pax6|Zfp750|Chchd2|Hoxb2|Tcea2|Gcg|Dcn|Rfx5|Tfdp1|Ddx11|Sra1|Nlrc5	GO.0010628
314	15	GO Process	embryonic organ morphogenesis	0.0118	Pcgf2|Id2|Edn1|Spry2|Hes1|Rbp4|Gjb6|Ccdc40|Neurod1|Hoxb4|Foxc2|Osr1|Med12|Pax6|Hoxb2	GO.0048562
178	11	GO Process	muscle contraction	0.0119	Tmod4|Myh8|Arg2|Edn1|Drd1a|Chrnb2|Stac3|Kcna5|Tnni3|Pde4d|Tnnt3	GO.0006936
1599	43	GO Process	tissue development	0.0128	Casq1|Id2|Arg2|Zfp36l1|Edn1|Msx2|Spry2|Hes1|Rbp4|Ifitm1|Gsta3|Nppc|Wnt16|Chrdl2|Acta1|Eomes|Tdgf1|Kdm5b|Hrh2|Ppl|Ccdc40|Neurod1|Hoxb4|Stac3|Mustn1|Nov|Foxc2|Osr1|Klf2|Casr|Ghrl|Adamts16|Med12|Dnase1l2|Pax6|Zfp750|Foxb1|Tnni3|Hoxb2|Dcn|Cnpy1|Pde4d|Tfdp1	GO.0009888
