## Supplementary material for "Sex differences in behavioral and brainstem transcriptomic neuroadaptations following neonatal opioid exposure in outbred mice": Enrichment analysis (females)

# background genes	# genes	category	description	FDR value	genes	term name
128	24	KEGG Pathways	Ribosome	5.54E-08	Mrpl2|Rpl8|Rps5|Rps9|Rplp1|Rps18|Rpl19|Mrpl28|Rpsa|Rps29|Rpl37|Mrps16|Rps21|Rpl37a|Rps15|Rps26-ps1|Rpl36|Rps17|Rplp2|Rplp0|Rpl7a|Rps19|Rps28|Rpl41	mmu03010
129	17	KEGG Pathways	Oxidative phosphorylation	9.50E-04	Ndufa11|Ndufa2|Cox6c|Ndufa1|Uqcr11|Ndufs4|Ndufb9|Atp6v0c|Cox7a2|Atp5k|Uqcr10|Ndufa3|Ndufs7|Atp5d|Atp5g1|Ndufa13|Atp5g2	mmu00190
195	18	KEGG Pathways	Focal adhesion	0.0105	Col6a1|Col6a2|Vav1|Rac3|Itga8|Src|Itga10|Col1a2|Rac2|Igf1|Lama2|Pak6|Prkcg|Col4a6|Pip5k1c|Col4a5|Thbs2|Col9a3	mmu04510
90	11	KEGG Pathways	Protein digestion and absorption	0.0175	Col6a1|Col6a2|Slc38a2|Col1a2|Dpp4|Col3a1|Col4a6|Slc1a5|Col4a5|Col22a1|Col9a3	mmu04974
522	33	KEGG Pathways	Pathways in cancer	0.0257	Cdh1|Gstm2|Rac3|Traf3|Mgst3|Ntrk1|Casp9|Wnt16|Gnb2|Bax|Il13ra1|Rac2|Wnt4|Igf1|Csf2ra|Bak1|Egln2|Lama2|Zbtb16|Arhgef1|Gng7|Prkcg|Col4a6|E2f1|Apc2|Ctnna3|Igf2|Col4a5|Fzd7|Map2k2|Gstp1|Dapk3|Kif7	mmu05200
335	23	KEGG Pathways	Human papillomavirus infection	0.045	Col6a1|Col6a2|Scrib|Traf3|H2-K1|Itga8|Itga10|Col1a2|Wnt16|Bax|Wnt4|Bak1|H2-Q4|Lama2|Col4a6|E2f1|Apc2|Hdac5|Col4a5|Fzd7|Map2k2|Thbs2|Col9a3	mmu05165
