## Supplementary material for "Sex differences in behavioral and brainstem transcriptomic neuroadaptations following neonatal opioid exposure in outbred mice": Enrichment analysis (males)

# background genes	# genes	category	description	FDR value	genes	term name
187	21	KEGG Pathways	Huntington's disease	6.31E-05	Ndufa2|Ap2b1|Uqcr11|Dnah12|Ndufc2|Ndufc1|Dnah3|Polr2l|Polr2a|Uqcrq|Grin2b|Ep300|Dnah6|Htt|Dnah9|Dnah11|Ndufb6|Plcb2|Dnah17|Cox4i2|Dnah14	mmu05016
128	13	KEGG Pathways	Ribosome	0.0153	Rplp1|Rps29|Rpl10a|Rps21|Rpl36|Rplp2|Rps16|Rps28|Rps20|Rpl27a|Rps13|Rpl3l|Fau	mmu03010
95	11	KEGG Pathways	Circadian entrainment	0.0153	Adcy1|Ryr2|Gng11|Grin2b|Adcyap1r1|Ryr3|Kcnj6|Per3|Plcb2|Cacna1d|Cacna1c	mmu04713
145	13	KEGG Pathways	Retrograde endocannabinoid signaling	0.0235	Ndufa2|Adcy1|Gng11|Ndufc2|Cacna1b|Ndufc1|Itpr2|Ndufb6|Kcnj6|Plcb2|Cacna1d|Cacna1c|Gabra6	mmu04723
167	14	KEGG Pathways	Alzheimer's disease	0.0235	Ern1|Ndufa2|Uqcr11|Ndufc2|Ndufc1|Itpr2|Uqcrq|Grin2b|Ryr3|Ndufb6|Plcb2|Cox4i2|Cacna1d|Cacna1c	mmu05010
